# A Comprehensive Annotation of Conserved Protein Domains in Human Endogenous Retroviruses

**DOI:** 10.1101/2025.07.25.666750

**Authors:** Tomàs Montserrat-Ayuso, Anna Esteve-Codina

## Abstract

Human endogenous retroviruses (HERVs) occupy nearly 8% of the human genome, yet their protein-coding potential remains largely unexplored. HERVs originate from ancestral exogenous retroviruses that infected germline cells and became integrated into the human genome. Like their exogenous counterparts, they typically follow the canonical proviral structure: LTR–gag–pol–env–LTR, where gag, pol, and env encode structural, enzymatic, and envelope proteins, respectively. Here, we present a comprehensive resource annotating conserved retroviral domains across 120,000+ ORFs derived from internal HERV regions. Using a reproducible pipeline based on HMMER and InterProScan, we identified over 17,000 domain hits—primarily from pol genes such as reverse transcriptase, RNase H, and protease—and quantified their structural conservation. Hundreds of domains exceed 95% alignment coverage, revealing a surprising abundance of full-length, retrovirus-like domains in both young and ancient HERV families. While the HERVK subfamily retains the most complete polyprotein architecture—including 13 loci with nearly intact Gag, Pol, and Env domains—many full-length Pol domains are also found in other families such as HERVH, HERVW, and HERVE. Our high-resolution annotations recover conserved catalytic motifs in Pol domains and transmembrane features in Env, enabling fine-grained functional interpretation. All annotations—including BED, FASTA, domain sequences, InterProScan outputs, and transmembrane predictions—are provided as an open resource for functional genomics and HERV expression studies at Zenodo (DOI: https://doi.org/10.5281/zenodo.17129661). This dataset will support downstream analyses of HERV protein expression, immune modulation, and co-option, in diseases and normal physiological conditions.
