## Supplemental Table 1 for "A Comprehensive Annotation of Conserved Protein Domains in Human Endogenous Retroviruses"

### Sheet: Sheet 1
Subfamily	AP	DUT	ENV	GAG	INT	ORFX	RNaseH	RT
ERV24_Prim	0	0	0	0	0	0	11	3
ERV24B_Prim	0	0	0	0	0	0	12	3
ERVL	1	7	0	0	0	0	0	0
ERVL-B4	1	7	0	0	0	0	1	3
ERVL-E	0	1	0	0	0	0	0	0
ERVL47	0	0	0	0	0	0	0	1
Harlequin	0	0	24	0	0	0	3	0
HERV-Fc1	1	0	3	0	4	0	1	1
HERV-Fc2	20	0	4	0	9	0	26	17
HERV15	13	0	6	2	2	0	11	7
HERV17	79	0	19	0	16	0	128	86
HERV3	26	0	4	2	7	0	32	11
HERV30	5	0	0	0	1	0	3	3
HERV9	42	0	22	0	26	0	83	69
HERV9N	15	0	1	0	0	0	47	0
HERV9NC	42	0	14	0	2	0	92	95
HERVE	83	0	13	17	24	0	69	70
HERVE_a	27	0	13	5	10	0	36	28
HERVFH19	11	0	1	0	3	0	12	5
HERVFH21	33	0	6	0	7	0	25	17
HERVH	700	0	35	0	70	0	308	307
HERVH48	20	0	7	0	3	0	22	11
HERVI	0	0	2	0	2	0	3	2
HERVIP10B3	2	0	11	0	13	0	29	7
HERVIP10F	1	0	14	0	20	0	45	20
HERVIP10FH	0	0	16	0	1	0	18	0
HERVK	53	53	42	42	53	6	55	54
HERVK11	30	32	33	25	18	1	35	29
HERVK11D	3	2	5	1	8	8	11	7
HERVK13	7	7	8	5	6	1	8	5
HERVK14	27	39	0	23	11	11	20	17
HERVK14C	5	14	12	4	12	6	11	9
HERVK22	19	24	4	8	47	11	55	47
HERVK3	28	39	9	22	17	1	35	13
HERVK9	174	186	1	47	90	6	145	100
HERVKC4	0	0	1	0	1	0	2	3
HERVL	129	195	0	0	58	0	7	187
HERVL18	0	0	0	0	1	0	0	11
HERVL32	0	0	0	0	0	0	0	1
HERVL66	0	8	1	0	1	0	0	0
HERVP71A	1	0	6	0	12	0	21	6
HERVS71	13	0	5	8	13	0	25	12
HUERS-P3	13	0	0	0	7	0	38	20
HUERS-P3b	0	0	0	0	0	0	2	0
LOR1	0	0	0	0	0	0	1	0
LTR25	1	0	0	0	0	0	0	1
LTR43	0	0	0	0	0	0	1	0
LTR46	6	0	2	0	1	0	12	4
MER34	1	0	0	0	0	0	4	0
MER4	1	0	0	0	0	0	0	0
MER4B	0	0	0	0	1	0	4	3
MER50	4	0	2	0	0	0	2	4
MER52	20	0	0	0	4	0	39	20
MER57	0	0	1	0	0	0	0	0
MER57A	0	0	0	0	0	0	1	0
MER66	3	0	1	0	1	0	6	2
MER83A	0	0	0	0	0	0	1	0
MER83B	2	0	0	0	0	0	2	1
MER84	1	0	0	0	0	0	0	3
PABL_B	11	0	0	0	2	0	26	9
PRIMA4	1	0	0	0	2	0	9	3
PRIMA41	9	0	0	0	4	0	49	12
PRIMAX	0	0	0	0	2	0	5	3
