## Supplemental Table 2 for "A Comprehensive Annotation of Conserved Protein Domains in Human Endogenous Retroviruses"

### Sheet: Sheet 1
Subfamily	AP	DUT	ENV	GAG	INT	RNaseH	RT
ERVL-B4	1	0	0	0	0	0	0
HERV-Fc1	1	0	0	0	0	1	0
HERV-Fc2	7	0	0	0	1	7	1
HERV15	6	0	0	0	0	2	0
HERV17	51	0	2	0	0	17	14
HERV3	7	0	0	0	0	2	0
HERV30	4	0	0	0	0	0	0
HERV9	18	0	0	0	1	9	7
HERV9N	9	0	0	0	0	0	0
HERV9NC	23	0	0	0	0	0	10
HERVE	69	0	0	0	0	6	4
HERVE_a	19	0	1	0	0	4	2
HERVFH19	0	0	0	0	0	1	0
HERVFH21	11	0	0	0	0	3	1
HERVH	185	0	0	0	2	76	13
HERVH48	6	0	0	0	0	1	1
HERVI	0	0	0	0	0	1	0
HERVIP10B3	0	0	0	0	0	1	0
HERVIP10F	0	0	0	0	0	8	0
HERVK	33	27	19	17	13	28	17
HERVK11	16	14	1	2	4	4	2
HERVK11D	0	1	0	0	1	3	2
HERVK13	0	3	1	3	2	3	3
HERVK14	5	5	0	0	1	5	2
HERVK14C	3	3	1	0	0	2	0
HERVK22	1	1	0	0	0	5	1
HERVK3	0	1	0	0	0	0	0
HERVK9	4	34	0	2	4	17	4
HERVL	39	0	0	0	0	0	4
HERVP71A	1	0	0	0	0	2	0
HERVS71	5	0	2	0	0	1	1
HUERS-P3	1	0	0	0	0	0	1
LTR46	1	0	0	0	0	0	0
MER52	0	0	0	0	0	3	0
MER66	1	0	0	0	0	0	0
PABL_B	2	0	0	0	0	1	0
PRIMA41	4	0	0	0	0	1	0
