## Supplemental Table 3 for "A Comprehensive Annotation of Conserved Protein Domains in Human Endogenous Retroviruses"

### Sheet: Sheet 1
Locus	Subfamily	AP	ENV	GAG	INT	RNaseH	RT	DUT	ORFX	GAGCOAT	DomainCount
HERVE-int_pos_chr17_28231015_28238844_strand_-	HERVE	1	0.488	0.56	0.621	1	1				6
HERVE-int_pos_chrX_93430165_93437998_strand_+	HERVE	1	0.864	0.562	0.355	0.764	1				6
HERVE_a-int_pos_chr10_84108912_84116727_strand_+	HERVE_a		0.587	0.429	0.385	0.936	0.479				5
HERVE_a-int_pos_chr13_67397715_67405446_strand_+	HERVE_a	0.297	0.587	0.41	0.23	0.986	0.261				6
HERVE_a-int_pos_chr1_186914837_186922673_strand_-	HERVE_a	1	0.483	0.461	0.361	0.7	0.445				6
HERVK-int_pos_chr10_6825236_6832673_strand_-	HERVK	1	0.887	0.766	1	0.801	0.291	0.97	0.182		8
HERVK-int_pos_chr11_101696031_101703471_strand_+	HERVK	1	0.995	1	1	1	1	1	0.182		8
HERVK-int_pos_chr11_118722071_118729206_strand_-	HERVK	0.989	0.619	1	0.451	1	0.825	0.993	0.556		8
HERVK-int_pos_chr12_58328516_58335944_strand_-	HERVK	0.989	0.995	1	1	1	0.85	1	0.182		8
HERVK-int_pos_chr19_22575898_22580702_strand_+	HERVK	0.656	0.865	0.444	0.375			0.993			5
HERVK-int_pos_chr1_155627723_155634872_strand_-	HERVK	1	0.995	1	1	1	1	1	0.182		8
HERVK-int_pos_chr1_160691754_160698959_strand_+	HERVK	0.989	0.995	0.8	0.597	1	1	1			7
HERVK-int_pos_chr1_75378054_75382401_strand_+	HERVK		0.995	1	0.13			1			4
HERVK-int_pos_chr22_18939648_18946795_strand_+	HERVK	0.822	0.995	1	1	1	0.59	1	0.182		8
HERVK-int_pos_chr22_23538730_23546008_strand_+	HERVK	0.4	0.537	0.919	0.7	0.61	0.449	0.664	0.182		8
HERVK-int_pos_chr3_101692862_101699957_strand_+	HERVK	0.656	0.446	0.994	0.996	1	0.325	0.545	0.182		8
HERVK-int_pos_chr3_113025326_113032475_strand_-	HERVK	0.722	0.6	1	0.601	1	1	1	0.303		8
HERVK-int_pos_chr3_185563605_185570759_strand_-	HERVK	1	0.995	1	1	1	1	1	0.182		8
HERVK-int_pos_chr3_75551383_75558968_strand_+	HERVK	0.978	0.513	0.703	0.51	0.757	1	0.918	0.576		8
HERVK-int_pos_chr4_3978368_3985909_strand_-	HERVK	0.989	0.677	0.706	0.814	1	0.885	0.97	0.182		8
HERVK-int_pos_chr4_9658974_9666524_strand_+	HERVK	0.811	0.677	0.494	0.81	1	0.885	0.978	0.182		8
HERVK-int_pos_chr5_156658763_156665917_strand_-	HERVK	1	0.995	1	1	1	1	1	0.182		8
HERVK-int_pos_chr5_30487615_30495147_strand_-	HERVK	1	1	0.834	0.68	0.801	1	1	0.182		8
HERVK-int_pos_chr6_77717994_77725406_strand_-	HERVK	1	0.995	1	0.763	1	0.547	1			7
HERVK-int_pos_chr7_4583483_4590929_strand_-	HERVK	1	0.995	1	1	1	1	1	0.182		8
HERVK-int_pos_chr7_4591987_4599421_strand_-	HERVK	1	0.995	0.816	1	1	1	0.933	0.182		8
HERVK-int_pos_chr8_145022262_145027823_strand_-	HERVK		0.986	0.403	0.727	0.434	0.444		0.162		6
HERVK-int_pos_chr8_7498932_7506377_strand_-	HERVK	1	0.995	1	1	1	1	1	0.182		8
HERVK-int_pos_chr8_8198204_8205675_strand_+	HERVK	0.989	0.427	0.644	0.625	1	0.915	0.948	0.182		8
HERVK11-int_pos_chr10_39043307_39051222_strand_+	HERVK11	0.289	0.494	0.409	0.814	0.691	0.496	0.679			7
HERVK11-int_pos_chr11_101212345_101220303_strand_-	HERVK11	0.967	0.829	0.406	0.383	0.941	0.444	0.978			7
HERVK11-int_pos_chr17_27687309_27694960_strand_-	HERVK11	0.922	0.583	0.475	1	0.471	0.598	0.799		0.056	8
HERVK11-int_pos_chr19_27704524_27712211_strand_-	HERVK11	0.956	0.431	0.503	0.458	0.949	0.697	0.97			7
HERVK11-int_pos_chr2_63989547_63996131_strand_+	HERVK11		0.443	0.4		0.309	0.359	0.985			5
HERVK11-int_pos_chr3_130444559_130452170_strand_-	HERVK11	0.933	0.472	0.991	0.972	0.779	1	0.97			7
HERVK11-int_pos_chrY_14374891_14380508_strand_-	HERVK11	0.667	0.405	0.597	0.308			0.978			5
HERVK13-int_pos_chr16_2661288_2668459_strand_-	HERVK13	0.556	0.973	0.641	1	0.978	1	0.881			7
HERVK13-int_pos_chr19_21881273_21888445_strand_-	HERVK13	0.8	0.569	1	1	0.588	1	0.978			7
HERVK22-int_pos_chrX_149720387_149727208_strand_+	HERVK22	0.889	0.586	0.512	0.577	0.971	0.329	0.56	0.354		8
HERVK3-int_pos_chr2_136072261_136076789_strand_-	HERVK3	0.811	0.458	0.678	0.281	0.471		0.485			6
HERVK3-int_pos_chr6_26288437_26295005_strand_-	HERVK3	0.189	0.448	0.694	0.668	0.941	0.393	0.545			7
