## Supplemental Table 4 for "A Comprehensive Annotation of Conserved Protein Domains in Human Endogenous Retroviruses"

### Sheet: Sheet1
Subfamily	Chromosome	Start	End	Strand	ORF1 Domains (coverage)	ORF2 Domains	ORF3 Domains	ORF4 Domains	ORF5 Domains	ORF6 Domains	LTRs present	Patent hit?	mRNA hit?	piRNA hit?	Notes
HERVK	chr11	101696031	101703471	+	GAG (1), DUT (1), AP (1)	RT (1), RnaseH (1), INT (1)	ENV (0.995)				5’ and 3’	Yes	Yes	Yes
HERVK	chr12	58328516	58335944	-	GAG (1)	DUT (1), AP (0.989)	RT (0.85)	RnaseH (1), INT (1)	ENV (0.995)		5’ and 3’	Yes	Yes	Yes
HERVK	chr1	155627723	155634872	-	GAG (1)	DUT (1), AP (1)	RT (1), RnaseH (1), INT (1), ENV (0.995)				5’ and 3’	Yes	Yes	Yes	ENV in the same ORF as some pol domains.
HERVK	chr1	160691754	160698959	+	GAG (0.8)	DUT (1), AP (0.989)	RT (1), RnaseH (1)	INT (0.597)	ENV (0.995)		5’ and 3’	No	No	No	HERV inserted in the middle of another HERVK. Locus antisense in the first intron of the CD48 gene.
HERVK	chr1	75378054	75382401	+	GAG (1)	DUT (1), INT (0.13), ENV (0.995)					5’ and 3’	Yes	No	Yes	Only one full-length pol domain (DUT). Env in the same orf as some pol domains.
HERVK	chr22	18939648	18946795	+	GAG (1)	DUT (1), AP (0.822)	RT (0.59)	RnaseH (1), INT (1), ENV (0.995)			5’ and 3’	Yes	Yes	Yes
HERVK	chr3	185563605	185570759	-	GAG (1), DUT (1), AP (1)	RT (1), INT (1)	ENV (0.995)				5’ and 3’	No	No	No
HERVK	chr5	156658763	156665917	-	GAG (1)	DUT (1), AP (1)	RT (1), RnaseH (1), INT (1)	ENV (0.995)			5’ and 3’	Yes	Yes	Yes	Antisense in the intron 7 of the gene SGCD.
HERVK	chr5	30487615	30495147	-	GAG (0.834)	DUT (1), AP (1)	RT (1)	RnaseH (9), INT (0.68), ENV (1)			5’ and 3’	Yes	Yes	Yes
HERVK	chr6	77717994	77725406	-	GAG (1)	DUT (1), AP (1)	RT (0.547)	RnaseH (1)	INT (0.763)	ENV (0.995)	5’ and 3’	Yes	Yes	Yes	Antisense in the intron 1 of the gene MEI4.
HERVK	chr7	4583483	4590929	-	GAG (1)	DUT (1), AP (1)	RT (1), RnaseH (1), INT (1)	ENV (0.995)			5’ and 3’	Yes	Yes	Yes	Two HERVK in tandem repeats. They share the “central” LTR.
HERVK	chr7	4591987	4599421	-	GAG (0.816)	DUT (0.933), AP (1)	RT (1), RnaseH (1), INT (1)	ENV (0.995)			5’ and 3’	Yes	Yes	Yes	Two HERVK in tandem repeats. They share the “central” LTR.
HERVK	chr8	7498932	7506377	-	GAG (1)	DUT (1), AP (1)	RT (1), RnaseH (1), INT (1)	ENV (0.995)			5’ and 3’	Yes	Yes	Yes	Antisense in the intron 1 of the gene DEFB107B.
